# Platelet-neutrophil aggregates promote skin pathology in psoriasis

**DOI:** 10.1101/526236

**Authors:** Franziska Herster, Zsofia Bittner, Marius Cosmin Cordrea, Nate Archer, Martin Heister, Markus W. Löffler, Simon Heumos, Joanna Wegner, Ramona Businger, Michael Schindler, David Stegner, Knut Schäkel, Stephan Grabbe, Kamran Ghoreschi, Lloyd Miller, Alexander N.R. Weber

**Author notes:** Contact information (Corresponding Author and Lead Contact) Alexander N. R. Weber, Interfaculty Institute for Cell Biology, Department of Immunology, University of Tübingen, Auf der Morgenstelle 15, 72076 Tübingen, Germany.

## Abstract

Psoriasis is a frequent systemic inflammatory autoimmune disease characterized primarily by skin lesions with massive infiltration of leukocytes but frequently also presents with cardiovascular comorbidities. Especially polymorphonuclear neutrophils (PMNs) abundantly infiltrate psoriatic skin but the cues that prompt PMNs to home to the skin are not well defined. To identify PMN surface receptors that may explain PMN skin homing in psoriasis patients, we screened 332 surface antigens on primary human blood PMNs from healthy donors and psoriasis patients. We identified platelet surface antigens as a defining feature of psoriasis PMNs, due to a significantly increased aggregation of neutrophils and platelets in the blood of psoriasis patients. Similarly, in the imiquimod-induced experimental in vivo model of psoriasis, disease induction promoted PMN-platelet aggregate formation. In psoriasis patients, disease directly correlated with blood platelet counts and platelets were detected in direct contact with PMNs in psoriatic but not healthy skin. Importantly, depletion of circulating platelets in vivo ameliorated disease severity significantly, indicating that the intimate relationship of PMNs and platelets may be relevant for psoriasis pathology and disease severity, and potentially for psoriasis-associated cardiovascular comorbidities.

**Key points:**

- Human neutrophils in psoriasis patient blood show a distinct ‘platelet signature’ of surface antigens
- Platelets congregate with neutrophils in psoriatic skin lesions
- Circulating platelets contribute to psoriasis skin pathology
