## Supplementary Table S2 for "Platelet-neutrophil aggregates promote skin pathology in psoriasis"

### Sheet: Tabelle1
Surface antigen	Monocyte p-val	Surface antigen	B cells p-val	Surface antigen	PMNs p-val	Surface antigen	T cells p-val
CD20	0.0201597	CD11c	0.0185803	CD209	0.030811	CX3CR1	0.0177078
CD21	0.013582	CD124	0.041815	CD143	0.0475843	CD244	0.0228167
CD22	0.00216198	CD215	0.0367453	CD235ab	0.0390849
CD13	0.0102044	Delta Opioid Receptor	0.0275075	CD337	0.0335623
CD56	0.042948	CD261	0.0400936	TRA-1-60-R	0.0372187
CD41	0.0256485	CD267	0.0167445
CD61	0.0257379	MSC (W5C5)	0.0402536
CD162	0.0214735
CD163	0.047082
CD154	0.00722527
CD89	0.0462286
BTLA	0.0380496
FceRIalpha	0.0486313
CD268	0.00736772
IgD	0.0220418
Siglec-8	0.0220142
